# Reaction of ependymal cells to spinal cord injury: a potential role for oncostatin pathway and microglial cells

**DOI:** 10.1101/2021.02.12.428106

**Authors:** R. Chevreau, H Ghazale, C Ripoll, C Chalfouh, Q Delarue, A.L. Hemonnot-Girard, H Hirbec, S Wahane, F Perrin, H Noristani, N Guerout, JP Hugnot

## Abstract

Ependymal cells with stem cell properties reside in the adult spinal cord around the central canal. They rapidly activate and proliferate after spinal cord injury, constituting a source of new cells. They produce neurons and glial cells in lower vertebrates but they mainly generate glial cells in mammals. The mechanisms underlying their activation and their glial-biased differentiation in mammals remain ill-defined. This represents an obstacle to control these cells. We addressed this issue using RNA profiling of ependymal cells before and after injury. We found that these cells activate STAT3 and ERK/MAPK signaling during injury and downregulate cilia-associated genes and FOXJ1, a central transcription factor in ciliogenesis. Conversely, they upregulate 510 genes, six of them more than 20 fold, namely *Crym, Ecm1, Ifi202b, Nupr1, Rbp1, Thbs2 and Osmr*. OSMR is the receptor for the inflammatory cytokine oncostatin (OSM) and we studied its regulation and role using neurospheres derived from ependymal cells. We found that OSM induces strong OSMR and p-STAT3 expression together with proliferation reduction and astrocytic differentiation. Conversely, production of oligodendrocyte-lineage OLIG1^+^ cells was reduced. OSM is specifically expressed by microglial cells and was strongly upregulated after injury. We observed microglial cells apposed to ependymal cells in vivo and co-cultures experiments showed that these cells upregulate OSMR in neurosphere cells. Collectively, these results support the notion that microglial cells and OSMR/OSM pathway regulate ependymal cells in injury. In addition, the generated high throughput data provides a unique molecular resource to study how ependymal cell react to spinal cord lesion.
