## Supplementary material for "Reaction of ependymal cells to spinal cord injury: a potential role for oncostatin pathway and microglial cells": Table 1 top genes

### Sheet: genes
	Upregulated genes, fold change > 10
	Gene Symbol	Description	Fold Change	P-val	FDR
	Crym	crystallin, mu	33.31	1.61e-08	2.5e-05
	Osmr	oncostatin M receptor	30.32	2.64e-10	1.7e-06
	Rbp1	retinol binding protein 1, cellular	28.82	1.79e-07	0.0001
	Nupr1	nuclear protein transcription regulator 1	25.96	2.24e-06	0.0006
	Thbs2	thrombospondin 2	25.78	3.76e-12	5.65e-08
	Ecm1	extracellular matrix protein 1	24.1	4.53e-10	2.18e-06
	Ifi202b	interferon activated gene 202B;	22.76	2.57e-07	0.0001
	Cebpd	CCAAT/enhancer binding protein (C/EBP), delta	15.36	1.05e-05	0.0017
	Timp1	tissue inhibitor of metalloproteinase 1	15.32	8.08e-10	2.71e-06
	Socs3	suppressor of cytokine signaling 3	14.39	5.12e-08	5.25e-05
	Olfml3	olfactomedin-like 3	13.29	1.75e-10	1.32e-06
	Gfap	glial fibrillary acidic protein	12.88	9.81e-07	0.0004
	Fos	FBJ osteosarcoma oncogene	12.67	1.1e-07	8.45e-05
	Etv5	ets variant 5	12.56	3.15e-10	1.78e-06
	Serping1	serine peptidase inhibitor, clade G, member 1	12.22	9.62e-09	1.82e-05
	Ptx3	pentraxin related gene	12.2	9.43e-07	0.0004
	Fgfrl1	fibroblast growth factor receptor-like 1	11.9	5.5e-08	5.51e-05
	Vcan	versican	11.62	2.87e-05	0.0033
	S100a6	S100 calcium binding protein A6 (calcyclin)	11.33	0.0006	0.0265
	Serpina3n	serine peptidase inhibitor, clade A, member 3N	11.31	4.19e-09	1.07e-05
	Gm42151	predicted gene, 42151	11.14	8.22e-10	2.71e-06
	Lgals1	lectin, galactose binding, soluble 1	11.06	2.01e-06	0.0006
	Fgl2	fibrinogen-like protein 2	10.65	1.36e-08	2.23e-05
	Gbp3	guanylate binding protein 3	10.06	0.0169	0.2308
	Thbs2	thrombospondin 2	10.05	2.82e-12	5.65e-08
	Downregulated genes, fold change < -4
	Gene Symbol	Description	Fold Change	P-val	FDR
	Acta1	actin, alpha 1, skeletal muscle	-21.2	0.0348	0.3547
	Pcsk2	proprotein convertase subtilisin/kexin type 2	-7.35	1.29e-06	0.0004
	Snca	synuclein, alpha	-5.81	0.0009	0.0353
	Myh1	myosin, heavy polypeptide 1, skeletal muscle, adult	-5.29	0.0067	0.128
	Snca	synuclein, alpha	-5.16	0.0172	0.2333
	Tchh	trichohyalin	-4.73	0.0005	0.022
	Myh1	myosin, heavy polypeptide 1, skeletal muscle, adult	-4.67	0.0069	0.1304
	Chd3os	chromodomain helicase DNA binding protein 3, opposite strand	-4.57	1.48e-05	0.0021
	Mb	myoglobin	-4.55	0.0001	0.0083
	Sema5a	sema domain, seven thrombospondin repeats (type 1 and type 1-like)	-4.41	0.0154	0.2179
	Snhg11	small nucleolar RNA host gene 11	-4.38	0.0057	0.1151
	Ccdc108	coiled-coil domain containing 108	-4.19	3.53e-06	0.0008
	Tnni2	troponin I, skeletal, fast 2	-4.14	0.0196	0.2519
	Plppr4	phospholipid phosphatase related 4	-4.08	3.34e-05	0.0037
	Clstn2	calsyntenin 2	-4.06	0.0017	0.0532
	Tnni3	troponin I, cardiac 3	-4.04	6.58e-05	0.0056
	Acsl3	acyl-CoA synthetase long-chain family member 3	-4.03	0.0188	0.2464
